# Optogenetic control of RelA reveals effect of transcription factor dynamics on downstream gene expression

**DOI:** 10.1101/2022.08.03.502739

**Authors:** Lindsey C. Osimiri, Alain R. Bonny, Seesha R. Takagishi, Stefanie Luecke, Nina Riehs, Alexander Hoffmann, Hana El-Samad

## Abstract

Many transcription factors (TFs) translocate to the nucleus with varied dynamic patterns in response to different inputs. A notable example of such behavior is RelA, a subunit of NF-κB, which translocates to the nucleus with either pulsed or sustained dynamics, depending on the stimulus. Our understanding of how these dynamics are interpreted by downstream genes has remained incomplete, partly because ubiquitously used environmental inputs activate other transcriptional regulators in addition to RelA. Here, we use an optogenetic tool, CLASP (controllable light-activated shuttling and plasma membrane sequestration), to control RelA spatiotemporal dynamics in mouse fibroblasts and quantify their effect on downstream genes using RNA-seq. Using RelA-CLASP, we show for the first time that nuclear translocation of RelA, without post-translational modifications or activation of other transcriptional regulators, is sufficient to activate downstream genes. Furthermore, we find that TNFα, a common endogenous input, regulates many genes independently of RelA, and that this gene regulation is different from that induced by RelA-CLASP. Genes responsive to RelA-CLASP show a wide range of dynamics in response to a constant RelA input. We use a simple promoter model to recapitulate these diverse dynamic responses, as well as data collected in response to a pulsed RelA-CLASP input, and extract features of many RelA-responsive promoters. We also pinpoint many genes for which more complex models, involving feedback or multi-step promoters, may be needed to explain their response to constant and pulsed TF inputs. This study introduces a new robust tool for studying mammalian transcriptional regulation and demonstrates the power of optogenetic tools in dissecting the quantitative features of important cellular pathways.
