## Supplemental Table 1 for "Optogenetic control of RelA reveals effect of transcription factor dynamics on downstream gene expression"

### Sheet: Plasmids
Name	Description	Notes
LO541	Lenti Backbone-pEF1a-Lyn Kinase tag-iRFP713-LOVTRAP-LentiSpacer	pm-LOVTRAP (ef1a)
LO546	Lenti Backbone-pEF1a-NLS-TagBFP-LentiSpacer	BFP-NLS
LO540	Lenti Backbone-pCAG-Lyn Kinase tag-iRFP713-LOVTRAP-LentiSpacer	pm-LOVTRAP (CAG)
LO498	HS4 insulator-pPGK1-Zdk1-NFAT1-mScarlet-yeLANS-pCAG-Lyn Kinase tag-iRFP713-LOVTRAP-SV40pA-HS4 insulator-BFP-T2A-Blast	Zdk1-NFAT1-yeLANS
LO551	Lenti Backbone-pPGK (crippled Kozac)-Zdk1-p53 K305N-mScarlet-yeLANS-LentiSpacer	Zdk1-p53 K305N-yeLANS
LO556	Lenti Backbone-pEF1a (crippled Kozac)-Zdk1-modified RelA-mScarlet-yeLANS-LentiSpacer	Zdk1-RelA (Modified)-yeLANS
LO678	Lenti Backbone-pEF1a (crippled Kozac)-M. musculus RelA-mScarlet-Spacer	RelA-mScarlet
