## Supplemental Table 2 for "Optogenetic control of RelA reveals effect of transcription factor dynamics on downstream gene expression"

### Sheet: Cell Lines
Name	Description	Notes
HEK293T + LO541 + LO546	HEK293T pm-LOVTRAP chassis	Figure S1B
MCF10A + LO541 + LO546	MCF10A pm-LOVTRAP chassis	Figure S1B
3T3 Nfkbia -/- Nfkbib -/- Nfkbie -/- RelA -/- + LO541 + LO546 + LO556	RelA-CLASP (pool/bulk sorted)	Figure S1B
3T3 Nfkbia -/- Nfkbib -/- Nfkbie -/- RelA -/- + LO541 + LO546 + LO556 F8 lo	RelA-CLASP (F8 lo clone)	Used in all main text figures
HEK293T + LO498	NFAT1-CLASP	Figure S1C
HEK293T + LO540 + LO546 + LO551	p53 K305N-CLASP	Figure S1D
NIH3T3 + LO678	RelA-mScarlet	Figures 2, 3D
3T3 Nfkbia -/- Nfkbib -/- Nfkbie -/- RelA -/- + LO541 + LO546	pm-LOVTRAP	Figures 3A, 3D, S3A-C, S4
NIH3T3	Wildtype NIH3T3	Figures 3D, S4
3T3 Nfkbia -/- Nfkbib -/- Nfkbie -/- RelA -/-	3T3 knockout cell line	Figure S3C
